# Effects of chitin and chitosan on root growth, biochemical defense response and exudate proteome of *Cannabis sativa*

**DOI:** 10.1101/2022.10.27.514128

**Authors:** Pipob Suwanchaikasem, Shuai Nie, Alexander Idnurm, Jamie Selby-Pham, Robert Walker, Berin A. Boughton

## Abstract

Fungal pathogens pose a major threat to *Cannabis sativa* production, requiring safe and effective management procedures to control disease. Chitin and chitosan are natural molecules that elicit plant defense responses. Investigation of their effects on *C. sativa* will advance understanding of plant responses towards elicitors and provide a potential pathway to enhance plant resistance against diseases. Plants were grown in the *in vitro* Root-TRAPR system and treated with colloidal chitin and chitosan. Plant morphology was monitored, then plant tissues and exudates were collected for enzymatic activity assays, phytohormone quantification, qPCR analysis and proteomics profiling. Chitosan treatments showed increased total chitinase activity and expression of pathogenesis-related (PR) genes by 3-5 times in the root tissues. In the exudates, total peroxidase and chitinase activities and levels of defense proteins such as PR protein 1 and endochitinase 2 were increased. Shoot development was unaffected, but root development was inhibited after chitosan exposure. No significant effects on plant defense were observed upon chitin treatment. These results indicate that colloidal chitosan significantly promoted production and secretion of plant defense proteins in *C. sativa* root system and could be used as a potential elicitor, particularly in hydroponic scenarios to manage crop diseases.

**Highlight:** Chitosan induces defense protein productions and secretions in the root tissues and exudates of *C. sativa*, offering a potential pathway to enhance plant resistance against fungal attack.
