## Supplementary Table S2 for "Effects of chitin and chitosan on root growth, biochemical defense response and exudate proteome of *Cannabis sativa*"

### Sheet: Genes & Primers
Gene and primer details
Protein no.	Protein name	Protein ID	mRNA ID	Sequence (5 --> 3)	Length	Strand	Prod Length
1	pathogenesis-related protein 1	XP_030489118.1	XM_030633258.1	ACCTCAACGCTCACAACTCA	20	Forward	123
				GCACCAAATTGCAGTCACCC	20	Reverse
2	endochitinase 2	XP_030485657.1	XM_030629797.1	AGGGAGCGAAATCCACCAAG	20	Forward	223
				GTGGGGTCATCCAGAACCAG	20	Reverse
3	pathogenesis-related protein R major form-like	XP_030501451.1	XM_030645591.1	GAAACCGGAGACTGTGGGAG	20	Forward	209
				CCAGGGCACTGTCCATTGAT	20	Reverse
15	thaumatin-like protein 1	XP_030502231.1	XM_030646371.1	AATGGTCAGGGAAGCTGTGG	20	Forward	218
				AAGATCTCATCTGCCGTGTACT	22	Reverse
Reference gene	cucumber peeling cupredoxin	XP_030477701.1	XM_030621841.1	TGCTTACTCCACTTGGGCTG	20	Forward	165
				ATGCTCACCGGACTAGAGGT	20	Reverse

### Sheet: Cupredoxin Protein Intensity
Comparison of cucumber peeling cupredoxin's protein intensity in the exudates
Condition	SQRT (raw intensity)
Post-control-R1	0
Post-control-R2	2272.33
Post-control-R3	6496.61		Average	2710.79
Post-control-R4	4323.08		SD	2531.18
Post-control-R5	0		%CV	93.3743
Post-control-R6	3172.7		SEM	1033.35
Post-0.1%chitin-R1	0
Post-0.1%chitin-R2	0
Post-0.1%chitin-R3	0		Average	1148.82
Post-0.1%chitin-R4	0		SD	1782.65
Post-0.1%chitin-R5	3607.35		%CV	155.172
Post-0.1%chitin-R6	3285.57		SEM	727.765
Post-0.2%chitin-R1	2910.69
Post-0.2%chitin-R2	3797.63
Post-0.2%chitin-R3	0		Average	1659.42
Post-0.2%chitin-R4	3248.23		SD	1839.73
Post-0.2%chitin-R5	0		%CV	110.865
Post-0.2%chitin-R6	0		SEM	751.065
Post-0.5%chitin-R1	1943.53
Post-0.5%chitin-R2	1687.78
Post-0.5%chitin-R3	2336.94		Average	1960.85
Post-0.5%chitin-R4	1543.66		SD	358.271
Post-0.5%chitin-R5	1813.17		%CV	18.2711
Post-0.5%chitin-R6	2440.04		SEM	146.263
Post-0.1%chitosan-R1	0
Post-0.1%chitosan-R2	8320.94
Post-0.1%chitosan-R3	2025.59		Average	2075.21
Post-0.1%chitosan-R4	0		SD	3222.79
Post-0.1%chitosan-R5	2104.76		%CV	155.299
Post-0.1%chitosan-R6	0		SEM	1315.7
Post-0.2%chitosan-R1	0
Post-0.2%chitosan-R2	1766.89
Post-0.2%chitosan-R3	0		Average	1497.83
Post-0.2%chitosan-R4	0		SD	1822.89
Post-0.2%chitosan-R5	4276.68		%CV	121.702
Post-0.2%chitosan-R6	2943.43		SEM	744.192
Post-0.5%chitosan-R1	2634.96
Post-0.5%chitosan-R2	1975.9
Post-0.5%chitosan-R3	2986.17		Average	2237.46
Post-0.5%chitosan-R4	1928.06		SD	461.431
Post-0.5%chitosan-R5	2040.44		%CV	20.623
Post-0.5%chitosan-R6	1859.22		SEM	188.378
Control
0.1% chitin
0.2% chitin
0.5% chitin
0.1% chitosan
0.2% chitosan
0.5% chitosan
