## Supplementary Table S3 for "Effects of chitin and chitosan on root growth, biochemical defense response and exudate proteome of *Cannabis sativa*"

### Sheet: Prediction
Extended predictions of cellular location, molecular function and biological process of all 57 proteins detected in the exudates
Protein name	Protein ID	Cellular component									Molecular function							Biological process
		GO:0005618	GO:0016020	GO:0005576	GO:0071944	GO:0005737	GO:0005773	GO:0043226	GO:0005634		GO:0005488	GO:0003824	GO:0016787	GO:0016209	GO:0004601	GO:0004568		GO:0009987	GO:0032502	GO:0065007	GO:0008152	GO:0050896	GO:0006950	GO:0006952	GO:0009620
		cell wall	membrane	extracellular region	cell periphery	cytoplasm	vacuole	organelle	nucleus		binding	catalytic activity	hydrolase activity	antioxidant activity	peroxidase activity	chitinase activity		cellular process	developmental process	biological regulation	metabolic process	response to stimulus	response to stress	defense response	response to fungus
1) pathogenesis-related protein 1	XP_030489118.1	0.104339	0.226109	0.54634	0.383451	0.247898	0.193049	0.385888	0.0512486		0.324947	0.0840383	0.0840383	0	0	0		0.405693	0.195477	0.15957	0.171519	0.385256	0.214454	0.189975	0.0164295
2) endochitinase 2	XP_030485657.1	0.0428016	0.174475	0.444036	0.288539	0.153431	0.117351	0.164729	0.00540617		0.297432	0.596447	0.521315	0.00721103	0	0.268575		0.230003	0.0912558	0.058447	0.32761	0.536171	0.511616	0.444644	0.411566
3) pathogenesis-related protein R major form-like	XP_030501451.1	0.0474717	0.116745	0.272908	0.196192	0.195873	0.103656	0.192308	0.0480347		0.137687	0.33248	0.148635	0	0	0		0.39639	0.174948	0.170145	0.267254	0.543609	0.389922	0.243822	0.140094
4) uclacyanin-3	XP_030494252.1	0.123264	0.628637	0.191547	0.468829	0.128565	0.097617	0.109879	0		0.196676	0.0543918	0.0535975	0	0	0		0.322971	0.036833	0.160836	0.103077	0.397713	0.124923	0.0154144	0.186504
5) hypothetical protein F8388_020913	KAF4371186.1	0	0.161585	0.0410219	0.137625	0.349363	0.161801	0.414037	0.0954661		0.276385	0.362262	0.36096	0	0	0		0.438312	0.0450731	0.314728	0.359233	0.117973	0.101786	0.063222	0
6) hypothetical protein G4B88_027833	KAF4346105.1	0.0290352	0.0581206	0.0121964	0.0656254	0.232308	0.0373606	0.208563	0.136777		0.121857	0.0612746	0.032448	0	0	0		0.191576	0.0386779	0.0259027	0.0850545	0.0182646	0.0182646	0	0
7) superoxide dismutase [Cu-Zn]	XP_030504010.1	0.0189726	0.205593	0.313717	0.243025	0.570261	0.0855702	0.470208	0.187027		0.2656	0.580039	0.115202	0.472651	0.0118985	0		0.646559	0.122239	0.332518	0.505051	0.704358	0.704358	0.0834204	0.0107656
8) peroxidase 24	XP_030506673.1	0.246083	0.244571	0.100081	0.444454	0.34172	0.252568	0.327352	0.0550445		0.065705	0.287157	0.0574232	0.157056	0.157056	0		0.437422	0.166528	0.0877014	0.222593	0.291442	0.181716	0.0931826	0.0662578
9) ribosome-inactivating protein cucurmosin	XP_030478848.1	0.00843151	0.200186	0.0230498	0.172971	0.286778	0.118914	0.311853	0.0715883		0.271848	0.351029	0.321733	0	0	0		0.393213	0.0418488	0.258908	0.365941	0.102955	0.0957669	0.0737247	0.0122771
10) uncharacterized protein LOC115709853	XP_030493949.1	0	0.0770573	0.316733	0.152738	0.0787676	0.0476848	0.0954116	0.00985314		0.156568	0.11315	0.0672062	0	0	0		0.265706	0.13018	0.214246	0.0672062	0.139894	0.0743316	0.0486171	0.0105264
11) peroxidase 57-like	XP_030509376.1	0.201754	0.186654	0.0584338	0.3462	0.437817	0.225716	0.434877	0.0773205		0.0712067	0.218474	0.0184614	0.115982	0.115982	0		0.40584	0.12879	0.0727369	0.203364	0.294723	0.195742	0.079342	0.0451807
12) cysteine-rich repeat secretory protein 38	XP_030481524.1	0.0550812	0.300322	0.0998978	0.332171	0.365778	0.24247	0.424103	0.0649133		0.118746	0.131864	0.0617501	0	0	0		0.469012	0.0824107	0.073247	0.228298	0.437649	0.312184	0.221509	0.0077801
13) cationic peroxidase 1	XP_030479888.1	0.236076	0.149752	0.0588588	0.380296	0.360517	0.241232	0.339875	0.0643676		0.0628747	0.306568	0.0353991	0.140277	0.140277	0		0.436664	0.211246	0.0890358	0.220106	0.303943	0.194999	0.0674	0.048785
14) ubiquitin-60S ribosomal protein L40	XP_030508832.1	0	0.326363	0.080116	0.324838	0.843084	0.295005	0.840988	0.480605		0.473063	0.0885527	0.0588655	0	0	0		0.517469	0.0476718	0.174569	0.517469	0.14634	0.122244	0.00915432	0
15) thaumatin-like protein 1	XP_030502231.1	0.0377193	0.0724139	0.200407	0.19193	0.213722	0.101897	0.260575	0.0650648		0.154305	0.286606	0.133322	0	0	0		0.371854	0.04241	0.121565	0.271071	0.487198	0.35823	0.229136	0.126483
16) peroxidase 15	XP_030479401.1	0.21545	0.254054	0.0695983	0.411337	0.425472	0.243765	0.415449	0.0606704		0.0816684	0.221916	0.0420793	0.144329	0.144329	0		0.432664	0.210428	0.117992	0.182701	0.349179	0.233754	0.0954308	0.0673943
17) triosephosphate isomerase, cytosolic	XP_030489407.1	0.136091	0.21271	0.15233	0.237871	0.728754	0.0936482	0.522381	0.117505		0.316293	0.742372	0.0430367	0.00694518	0	0		0.62326	0.0923233	0.108165	0.635749	0.154755	0.0559911	0.0234798	0
18) major allergen Pru av 1	XP_030508288.1	0.00733194	0.0688522	0.0484099	0.0571618	0.220139	0.0303662	0.177208	0.0758171		0.404313	0.251264	0.19885	0	0	0		0.334294	0.0187783	0.0771579	0.339493	0.146386	0.0852152	0.0531964	0.0911278
19) kiwellin	XP_030508145.1	0.061843	0.233274	0.793898	0.324083	0.110511	0.110511	0.131067	0.00704615		0.0911653	0.0452361	0.0452361	0	0	0		0.207582	0.153303	0.0957475	0.0328193	0.657987	0.63643	0.553756	0.523307
20) actin	XP_030487989.1	0.129308	0.453019	0.0771831	0.483716	0.867317	0.211336	0.94574	0.220218		0.154078	0.0674888	0.0257449	0	0	0		0.367912	0.401607	0.0978802	0.078208	0.228867	0.131818	0.0195308	0
21) heat shock 70 kDa protein-like	XP_030478962.1	0.170465	0.49828	0.250746	0.457858	0.866931	0.348009	0.795447	0.449701		0.463261	0.20921	0.20921	0	0	0		0.488346	0.393137	0.299084	0.182649	0.631902	0.631902	0.071665	0.042013
22) 5-methyltetrahydropteroyltriglutamate--homocysteine methyltransferase 1	XP_030507612.1	0.11022	0.395317	0.199261	0.403568	0.799721	0.16761	0.774905	0.34778		0.456707	0.897729	0.107536	0	0	0		0.943779	0.0431449	0.343855	0.943779	0.325968	0.174061	0.0560215	0.00648716
23) glucan endo-1,3-beta-glucosidase, basic vacuolar isoform	XP_030508841.1	0.136128	0.357767	0.153768	0.390731	0.363876	0.159605	0.35144	0.0494169		0.0738683	0.445813	0.38407	0	0	0		0.229083	0.0563174	0.0277953	0.119658	0.229934	0.177443	0.127286	0.0786142
24) cationic peroxidase 1	XP_030481302.1	0.270104	0.186014	0.134995	0.404001	0.379405	0.233221	0.395431	0.0589368		0.10618	0.163476	0.0215721	0.139374	0.139374	0		0.421447	0.199772	0.10546	0.150808	0.352016	0.246157	0.100796	0.0658638
25) peroxidase 15 isoform X1	XP_030478698.1	0.211029	0.199527	0.090339	0.351075	0.488105	0.241135	0.487513	0.125888		0.130628	0.261111	0.0694397	0.152552	0.146121	0		0.430321	0.194215	0.118476	0.225235	0.368308	0.25678	0.106656	0.0785828
26) pathogenesis-related protein 1-like	XP_030505759.1	0.0908166	0.241627	0.398645	0.329815	0.266569	0.207162	0.391771	0.0555154		0.307469	0.179227	0.0781527	0	0	0		0.500019	0.182753	0.13548	0.260771	0.336625	0.210961	0.165009	0.00865361
27) hypothetical protein F8388_022883	KAF4351970.1	0.0279841	0.223776	0.310552	0.192215	0.515777	0.0155978	0.263058	0.0324239		0.245882	0.669689	0.0615313	0	0	0		0.503129	0.478669	0.171972	0.188116	0.425398	0.27771	0.0100678	0.00757414
28) peroxidase 4	XP_030485526.1	0.284122	0.206533	0.119902	0.463579	0.392421	0.265228	0.390638	0.0674023		0.0937415	0.212865	0.0419759	0.140322	0.140322	0		0.453836	0.230553	0.114677	0.18643	0.396143	0.273581	0.0948984	0.0607341
29) hypothetical protein G4B88_028021	KAF4403250.1	0	0.0603619	0.194072	0.103427	0.092873	0.0505377	0.0620199	0.00613099		0.135047	0.0557428	0.0398461	0	0	0		0.195673	0.154336	0.178896	0.0596158	0.135047	0.0544532	0.0365259	0.00626498
30) peroxidase 12	XP_030492321.1	0.266938	0.199346	0.0770364	0.415212	0.480289	0.241281	0.455223	0.0960498		0.129513	0.28161	0.0758139	0.153634	0.153634	0		0.448076	0.23048	0.138797	0.233325	0.302139	0.172005	0.0927781	0.0667989
31) hypothetical protein G4B88_009029, partial	KAF4397183.1	0.0506642	0.0238876	0.050101	0.180408	0.111718	0	0.0497844	0.0432481		0.73385	0.550614	0.531665	0	0	0		0.737291	0.031733	0.607205	0.586848	0.103503	0.0898327	0.0236143	0.0091814
32) peroxidase 24	XP_030508890.1	0.24329	0.2226	0.0696999	0.425183	0.315365	0.180742	0.292018	0.0556436		0.0796698	0.274316	0.0397486	0.142612	0.142612	0		0.447556	0.205781	0.142307	0.279604	0.275016	0.156927	0.0821059	0.0616056
33) hypothetical protein G4B88_024754	KAF4387182.1	0	0.0319586	0.00783511	0.0359874	0.169525	0.0227037	0.558648	0.509736		0.601807	0.302857	0.151931	0	0	0		0.77715	0.484007	0.479204	0.77715	0.438102	0.0487694	0.0111831	0.00901715
34) puromycin-sensitive aminopeptidase isoform X3	XP_030480900.1	0.0169775	0.263624	0.132686	0.271825	0.56199	0.174028	0.441657	0.095194		0.264816	0.730282	0.593969	0	0	0		0.823132	0.119159	0.157848	0.722341	0.178418	0.0801651	0.0127404	0
35) mulatexin-like	XP_030498669.1	0.0287576	0.212996	0.362135	0.286582	0.209991	0.209991	0.211101	0.00787686		0.191988	0.388894	0.357891	0	0	0.258082		0.377273	0.154721	0.0756209	0.291874	0.500832	0.431517	0.359664	0.309248
36) superoxide dismutase [Cu-Zn], chloroplastic	XP_030484074.1	0.0479864	0.261637	0.344762	0.24091	0.740951	0.0923647	0.748194	0.189049		0.324614	0.551126	0.0577018	0.379439	0.0101044	0		0.756244	0.132132	0.370589	0.689702	0.668302	0.668302	0.0843489	0.0163655
37) leucine aminopeptidase 1	XP_030510248.1	0.061888	0.375293	0.0556615	0.330896	0.689183	0.302396	0.610127	0.0366941		0.353757	0.76379	0.52394	0	0	0		0.717912	0.0973189	0.068875	0.697779	0.129304	0.0841532	0.0119499	0.0118429
38) thaumatin-like protein 1b	XP_030492842.1	0.0587576	0.184737	0.329747	0.248832	0.304732	0.185418	0.22927	0.0409081		0.139781	0.165031	0.0592646	0	0	0		0.280873	0.120785	0.138628	0.157134	0.512477	0.36117	0.250748	0.0744802
39) class V chitinase	XP_030510068.1	0.135006	0.134573	0.197329	0.219819	0.33123	0.14611	0.276536	0.0151328		0.197704	0.524007	0.345846	0.00555578	0	0.221539		0.351438	0.168904	0.115525	0.395542	0.386143	0.370696	0.2092	0.135712
40) endochitinase 2	XP_030489130.1	0.0325256	0.122109	0.31366	0.151467	0.203929	0.107444	0.22668	0.0117407		0.244698	0.556349	0.446	0	0	0.269063		0.287225	0.0969945	0.0451385	0.350263	0.489233	0.454497	0.375921	0.364501
41) peroxidase 3	XP_030482973.1	0.251651	0.175102	0.0733158	0.435276	0.382537	0.228421	0.349542	0.0557298		0.0583556	0.19745	0.0174932	0.159449	0.159449	0		0.35776	0.180144	0.0958756	0.150201	0.333219	0.211428	0.0981849	0.0635016
42) ferredoxin--NADP reductase, root isozyme, chloroplastic	XP_030479992.1	0	0.334815	0.106865	0.114672	0.751008	0.111413	0.785458	0.0843884		0.407363	0.355046	0.0579675	0	0	0		0.266982	0.0798347	0.044445	0.200847	0.141843	0.141843	0.107388	0.035383
43) peroxidase 57	XP_030507281.1	0.221893	0.21769	0.0547843	0.396697	0.485057	0.242238	0.397108	0.069821		0.0995754	0.244794	0.0652954	0.134897	0.134897	0		0.383757	0.168428	0.0857117	0.172541	0.253113	0.156117	0.0859608	0.0571357
44) (R)-mandelonitrile lyase 1	XP_030478875.1	0.0354725	0.169772	0.028657	0.112123	0.241788	0.0633742	0.273862	0.0602504		0.280527	0.350982	0.0710283	0	0	0		0.457361	0.186121	0.0365787	0.59921	0.080929	0.0781928	0.00932388	0.00971775
45) expansin-like B1	XP_030501763.1	0.214676	0.187969	0.111044	0.310653	0.303926	0.143251	0.180717	0.0106398		0.0458647	0.217245	0.125078	0	0	0		0.563019	0.483925	0.0300114	0.186983	0.0813935	0.0327714	0.0181121	0.0109748
46) serpin-ZX	XP_030483275.1	0.0908166	0.241627	0.398645	0.329815	0.266569	0.207162	0.391771	0.0555154		0.307469	0.179227	0.0781527	0	0	0		0.500019	0.182753	0.13548	0.260771	0.336625	0.210961	0.165009	0.00865361
47) histone H4	XP_030510772.1	0.013466	0.0588353	0.0492277	0.0929518	0.0951534	0.0437202	0.610043	0.606551		0.148519	0.0165153	0.0165153	0	0	0		0.181106	0.0490591	0.0540056	0.0696236	0.126158	0.101614	0.0415121	0
48) peroxidase 55	XP_030484194.1	0.350072	0.173882	0.0918743	0.443041	0.347213	0.228033	0.322047	0.0711802		0.117523	0.359654	0.0721968	0.119612	0.119612	0		0.430174	0.132536	0.100031	0.262576	0.29642	0.215419	0.101527	0.0725225
49) uncharacterized protein LOC115706409	XP_030489917.1	0.0139968	0.088251	0.140213	0.0903793	0.0640666	0.0613286	0.0613286	0		0.105837	0.367237	0.241479	0.00850828	0	0		0.301781	0.0235249	0.0347838	0.287383	0.0901491	0.0898221	0.0279651	0.0125986
50) kunitz trypsin inhibitor 5	XP_030491129.1	0.115124	0.202769	0.488998	0.247615	0.218515	0.163994	0.163994	0.00535278		0.309395	0.447362	0.35025	0	0	0		0.458276	0.0503114	0.254531	0.317404	0.506966	0.117985	0.031818	0.301412
51) peroxidase 4	XP_030504560.1	0.235354	0.179893	0.0946052	0.338719	0.358276	0.205652	0.398239	0.0731101		0.121347	0.268119	0.0460006	0.156672	0.156672	0		0.427288	0.201688	0.11553	0.241931	0.39158	0.264276	0.0975939	0.0556886
52) hypothetical protein F8388_013005	KAF4355230.1	0.234353	0.217843	0.0557897	0.408931	0.376393	0.254258	0.456151	0.0738782		0.0616774	0.247723	0.047988	0.142614	0.142614	0		0.334705	0.124626	0.0818491	0.224424	0.26506	0.180558	0.0915508	0.0660879
53) aspartate aminotransferase, cytoplasmic	XP_030480920.1	0.07102	0.352583	0.0727131	0.274089	0.719129	0.146322	0.679166	0.125483		0.29672	0.535133	0.0215842	0	0	0		0.677124	0.200786	0.141561	0.615846	0.267886	0.108476	0.00735207	0.00603651
54) peroxidase 27	XP_030491357.1	0.248994	0.203507	0.147578	0.397994	0.374549	0.185586	0.323984	0.0555024		0.0914037	0.256224	0.0351106	0.128898	0.128898	0		0.334714	0.126464	0.0604769	0.217471	0.292669	0.171659	0.0671129	0.035748
55) thaumatin-like protein 1b	XP_030492533.1	0.064206	0.137204	0.375998	0.25331	0.211509	0.161888	0.19127	0.0402452		0.147593	0.28022	0.0990733	0	0	0		0.320862	0.141985	0.131119	0.164129	0.56623	0.40365	0.258661	0.0915683
56) malate dehydrogenase 1, mitochondrial	XP_030480080.1	0.0851736	0.138415	0.157109	0.113822	0.745279	0.033156	0.727827	0.164771		0.341634	0.618871	0.0383904	0.0150912	0	0		0.39654	0.024767	0.0859728	0.389547	0.224856	0.224856	0.124412	0.0089674
57) hypothetical protein G4B88_002071	KAF4363324.1	0.0955136	0.191789	0.717307	0.266353	0.0811507	0.0333971	0.07808	0.00702028		0.12597	0.0493805	0.0493805	0	0	0		0.258868	0.129547	0.096923	0.0502203	0.69882	0.662728	0.551026	0.51622
